# Antibody Mediated Diversification of Primary and Secondary Humoral Immune Responses

**DOI:** 10.64898/2025.12.15.694384

**Authors:** Dennis Schaefer-Babajew, Laurine Binet, Gabriela S. Silva Santos, Chiara Ruprecht, Lachlan P. Deimel, Mohamed A. ElTanbouly, Dounia Gharrassi, Gabriella Lima dos Reis, Clara Uhe, Kai-Hui Yao, Brianna Hernandez, Parul Agrawal, Anna Gazumyan, Leonidas Stamatatos, Harald Hartweger, Michel C. Nussenzweig

## Abstract

Humoral immune responses are characterized by increasing antibody affinity and diversity over time. Increased affinity is mediated by a combination of immunoglobulin gene somatic mutation and iterative cycles of selection in germinal centers. Less is understood about how diversity increases. Here we examine the role of antibody feedback in diversifying immune responses in mice that produce B cells that are incapable of secreting antibodies. To this end, we produced two strains of mice, one that expresses only membrane and secreted forms of IgM, and a second that produces only the membrane bound form of IgM. Analysis of primary and secondary immune responses show that antibody feedback significantly diversifies both primary and secondary immune responses even when antibodies are present at levels that are 10–30 fold lower than physiologic. The data have significant implication for sequential vaccination approaches aimed at shepherding immunity to produce broadly neutralizing antibodies to highly diversified pathogens such as HIV-1 and Influenza.

**Summary:** Humoral immune responses diversify over time but whether secreted antibodies influence this process is unknown. Using antibody secretion-deficient mice this study shows a profound impact of secreted antibodies on the evolution of B cell diversity after vaccination.
