## Supplementary material for "Antibody Mediated Diversification of Primary and Secondary Humoral Immune Responses": Table S2

### Sheet: Table S5
Table S2: Flow cytometric reagents
*n/a not available or not applicable
Staining reagents
Reagent	Target species	Antibody clone	Company / Source	Cat.#
B220-BUV805	mouse	RA3-6B2	BD	748867
B220-FITC	mouse	RA3-6B2	BD	561877
Casp3-AF647	mouse	C92-605	BD	570332
CCR6-PECy7	mouse	29-2L17	BioLegend	129816
CD11b-BV605	mouse	M1/70	BD	563015
CD138-BB515	mouse	281-2	BD	564511
CD138-BV711	mouse	281-2	BD	563193
CD19-BUV395	mouse	6D5	BD	563551
CD19-PECy7	mouse	6D5	BioLegend	115520
CD2-PE	mouse	RM2-5	BioLegend	100108
CD21-BV421	mouse	7G6	BD	562756
CD23-PE	mouse	B3B4	BioLegend	101607
CD23-PECy7	mouse	B3B4	BioLegend	101614
CD38-AF700	mouse	90	Thermo-Fisher	56-0381-82
CD4-BV510	mouse	RM4-5	BD	5631306
CD45R/B220-BV605	mouse/human	RA3-6B2	BioLegend	103244
CD5-PE	mouse	53-7.3	BD	553023
CD8a-BUV737	mouse	53-6.7	BD	612759
CD93-APC	mouse	AA4.1	Thermo-Fisher	17-5892-82
CD95-BUV395	mouse	Jo2	BD	740254
CD95-BV785	mouse	Jo2	BD	740906
CD98-AF647	mouse	RL388	BioLegend	128210
CD98-PECy7	mouse	RL388	BioLegend	128214
CD98-RY610	mouse	RL388	BD	757382
IgD-BV786	mouse	11-26c.2a	BD	563618
IgG1-BV605	mouse	A85-1	BD	563285
IgG2a-BV605	mouse	R19-15	BD	564024
IgG2b-BV605	mouse	R12-3	BD	743176
IgG3-BV711	mouse	R40-82	BD	565809
IgKappa-BV421	mouse	187.1	BD	562888
IgLambda-APC	mouse	RML-42	BioLegend	407306
IgM Fab-FITC	mouse	polyclonal	Jackson ImmunoResearch	115-097-020
IgM-BUV661	mouse	II/41	BD	750660
IgM-BV421	mouse	II/41	BD	743323
IgM-FITC	mouse	II/41	Thermo-Fisher	11-5790-81
Streptavidin-APC	N/A*	N/A*	BioLegend	405237
Streptavidin-BV421	N/A*	N/A*	BioLegend	405225
Streptavidin-PE	N/A*	N/A*	BioLegend	405204
Streptavidin-PE	N/A*	N/A*	BD	554061
TACI-BV421	mouse	8F10	BD	742840
Lineage antibodies
CD4-APCeF780	mouse	RM4-5	Thermo-Fisher	47-0042-82
CD8a-APCeF780	mouse	53-6.7	Thermo-Fisher	47-0081-82
NK1.1-APCeF780	mouse	PK136	Thermo-Fisher	47-5941-82
F4/80-APCeF780	mouse	BM8	Thermo-Fisher	47-4801-82
Ly-6G/C(Gr1)-APCeF780	mouse	RB6-8C5	Thermo-Fisher	47-5931-82
CD11b-APCeF780	mouse	M1/70	Thermo-Fisher	47-0112-82
CD11c-APCeF780	mouse	N418	Thermo-Fisher	47-0114-82
TER-119-APCCy7	mouse	TER-119	BD	560509
Live/Dead stain
ZombieNIR	N/A*	N/A*	BioLegend	423105
